# When seeps give ANME-SRB the cold shoulder: putative role of denitrification mediated methane oxidation in an Antarctic Cold Seep

**DOI:** 10.64898/2026.08.07.738775

**Authors:** Jacob H. Wynne, Rowan H. McLachlan, Andrew R. Thurber

## Abstract

Antarctica represents a significant, unresolved, and unstable source of methane to the atmosphere. To advance our understanding of the biological filter of methane in Antarctica, here we identify the taxa and functional genes present during methane oxidation in an Antarctic Methane Seep. Methane oxidation was present in all sediments, including in a non seep control site. Using 16S rRNA analysis alongside metagenomics, we found that ANaerobic MEthane oxidizing (ANME) archaea coupled to Sulfate-Reducing Bacteria (SRB), documented as the most important marine methane sink in other locations, were not present. Instead, we observed the presence of denitrification-dependent methane oxidizers, including the anaerobic genus *Candidatus Methylomirabilis*, alongside the nitrate reducing archaea *Candidatus Methanoperedens* through short-read metagenomic classification. In addition, we note the presence of multiple aerobic methanotrophs, with a particularly high abundance of the *Methylobacter*, *Methylomonas*, and *Methyloprofundus* genera. Our results support denitrification-mediated methane oxidation and aerobic methanotrophy as the primary potential methane sinks in the Ross Sea. The widespread methane oxidation, including in ‘control’ sediment, combined with the possibility of anaerobic methane oxidation linked to denitrification rather than sulfate reduction highlights the ubiquity and uniqueness of the Antarctic methane cycle.
