## Supplementary material for "When seeps give ANME-SRB the cold shoulder: putative role of denitrification mediated methane oxidation in an Antarctic Cold Seep": Dataset S1

Sample_name	Forward_Primer_ID	Reverse_Primer_ID	Forward_Primer	Reverse_Primer
E1R1_0_3cm_-CH4_+O2	SB501	SA701	CTACTATA	AACTCTCG
E1R1_3_6cm_-CH4_+O2	SB501	SA702	CTACTATA	ACTATGTC
E1R1_6_9cm_-CH4_+O2	SB501	SA703	CTACTATA	AGTAGCGT
E1R2_0_3cm_-CH4_+O2	SB501	SA704	CTACTATA	CAGTGAGT
E1R2_3_6cm_-CH4_+O2	SB501	SA705	CTACTATA	CGTACTCA
E1R2_6_9cm_-CH4_+O2	SB501	SA706	CTACTATA	CTACGCAG
E1R1_0_3cm_+CH4_+O2	SB501	SA707	CTACTATA	GGAGACTA
E1R1_3_6cm_+CH4_+O2	SB501	SA708	CTACTATA	GTCGCTCG
E1R1_6_9cm_+CH4_+O2	SB501	SA709	CTACTATA	GTCGTAGT
E1R2_0_3cm_+CH4_+O2	SB501	SA710	CTACTATA	TAGCAGAC
E1R2_3_6cm_+CH4_+O2	SB502	SA701	CGTTACTA	AACTCTCG
E1R2_6_9cm_+CH4_+O2	SB502	SA702	CGTTACTA	ACTATGTC
E1T0_0_3cm	SB502	SA703	CGTTACTA	AGTAGCGT
E1T0_3_6cm	SB502	SA704	CGTTACTA	CAGTGAGT
E1T0_6-9cm	SB502	SA705	CGTTACTA	CGTACTCA
E2R1_6_9cm_+CH4_-O2	SB502	SA706	CGTTACTA	CTACGCAG
E2R2_6_9cm_+CH4_-O2	SB502	SA707	CGTTACTA	GGAGACTA
E2R3_6_9cm_+CH4_-O2	SB502	SA708	CGTTACTA	GTCGCTCG
E3_0_3cm_+CH4_+O2	SB502	SA709	CGTTACTA	GTCGTAGT
E3_0_3cm_-CH4_+O2	SB502	SA710	CGTTACTA	TAGCAGAC
E4_0_3cm_+CH4_+O2	SB503	SA701	AGAGTCAC	AACTCTCG
E4_0_3cm_-CH4_+O2	SB503	SA702	AGAGTCAC	ACTATGTC
E5T0_4_8cm	SB503	SA703	AGAGTCAC	AGTAGCGT
E5T0_0_4cm	SB503	SA704	AGAGTCAC	CAGTGAGT
E5_4_8cm_+CH4_-O2	SB503	SA705	AGAGTCAC	CGTACTCA
E5_4_8cm_-CH4_-O2	SB503	SA706	AGAGTCAC	CTACGCAG
E5_0_4cm_+CH4_+O2	SB503	SA707	AGAGTCAC	GGAGACTA
E5_0_4cm_-CH4_+O2	SB503	SA708	AGAGTCAC	GTCGCTCG
E6T0_4_8cm	SB503	SA709	AGAGTCAC	GTCGTAGT
E6T0_0_4cm	SB503	SA710	AGAGTCAC	TAGCAGAC
E6_4_8cm_+CH4_-O2	SB504	SA701	TACGAGAC	AACTCTCG
E6_4_8cm_-CH4_-O2	SB504	SA702	TACGAGAC	ACTATGTC
E6_0_4cm_+CH4_+O2	SB504	SA703	TACGAGAC	AGTAGCGT
E6_0_4cm_-CH4_+O2	SB504	SA704	TACGAGAC	CAGTGAGT
