## Supplementary material for "When seeps give ANME-SRB the cold shoulder: putative role of denitrification mediated methane oxidation in an Antarctic Cold Seep": Table S1

Experiment	Site	Year	Sediment_depths	amount_sediment	amount_water	Anoxic	Days_incubated	Abiotic_control
1	Cinder Cones Seep	2022	0-3 cm, 3-6 cm, 6-9 cm	50 g	500 mL	No	16	No
2	Cinder Cones Seep	2022	6-9 cm	50 g	500 mL	No	6	No
3	McMurdo Intake Jetty	2022	0-3 cm	50 g	500 mL	No	19	Yes, unpaired
4	Cinder Cones Seep	2022	0-3 cm, 3-6 cm, 6-9 cm	50 g	500 mL	No	11	Yes, unpaired
5	Cinder Cones Seep	2023	0-4 cm, 4-8 cm	10 mL	50 mL	Yes, for 4-8 cm	6	Yes, paired
6	Cinder Cones Seep	2023	0-4 cm, 4-8 cm	10 mL	50 mL	Yes, for 4-8 cm	6	Yes, paired
