## Supplementary material for "When seeps give ANME-SRB the cold shoulder: putative role of denitrification mediated methane oxidation in an Antarctic Cold Seep": Table S2

sample	O2 (mg/L)
E1R1_0_3cm_-CH4_+O2	6.4
E1R1_3_6cm_-CH4_+O2	6.8
E1R1_6_9cm_-CH4_+O2	8.2
E1R2_0_3cm_-CH4_+O2	7.3
E1R2_3_6cm_-CH4_+O2	6.6
E1R2_6_9cm_-CH4_+O2	7
E1R1_0_3cm_+CH4_+O2	6.7
E1R1_3_6cm_+CH4_+O2	7.8
E1R1_6_9cm_+CH4_+O2	8.9
E1R2_0_3cm_+CH4_+O2	6.6
E1R2_3_6cm_+CH4_+O2	8.3
E1R2_6_9cm_+CH4_+O2	7.3
E1T0_0_3cm
E1T0_3_6cm
E1T0_6-9cm
E2R1_6_9cm_+CH4_+O2	0.07
E2R2_6_9cm_+CH4_+O2	0.08
E2R3_6_9cm_+CH4_+O2	8.02
E3_0_3cm_+CH4_+O2	8.3
E3_0_3cm_-CH4_+O2	9.2
E4_0_3cm_+CH4_+O2	7.4
E4_0_3cm_-CH4_+O2	7.32
E5T0_4_8cm
E5T0_0_4cm
E5_4_8cm_+CH4_-O2	3.69
E5_4_8cm_-CH4_-O2	1.07
E5_0_4cm_+CH4_+O2	5.12
E5_0_4cm_-CH4_+O2	5.69
E6T0_4_8cm
E6T0_0_4cm
E6_4_8cm_+CH4_-O2	3.46
E6_4_8cm_-CH4_-O2	1.33
E6_0_4cm_+CH4_+O2	4.52
E6_0_4cm_-CH4_+O2	6.56
