## Supplementary material for "When seeps give ANME-SRB the cold shoulder: putative role of denitrification mediated methane oxidation in an Antarctic Cold Seep": Table S3

Experiment	Year	d13C_DIC_change
E3_0_3cm_+O2	2022	0.005
E1R1_0_3cm_+O2	2022	0.014
E1R1_3_6cm_+O2	2022	0.091
E1R1_6_9cm_+O2	2022	0.071
E1R2_0_3cm_+O2	2022	0.547
E1R2_3_6cm_+O2	2022	0.47
E1R2_6_9cm_+O2	2022	0.49
E4_0_3cm_+O2	2022	0.028
E5_0_4cm_+O2*	2023	0.09
E5_4_8cm_-O2*	2023	1.47
E6_0_4cm_+O2*	2023	0.073
E6_4_8cm_-O2*	2023	0.117
E5E6_FSWC_-O2	2023	-0.411
E5E6_FSWC_+O2	2023	-0.113
