## Supplementary material for "When seeps give ANME-SRB the cold shoulder: putative role of denitrification mediated methane oxidation in an Antarctic Cold Seep": Table S4

Rank	Database	Database name	Canonical name
phylum	GTDB	Methylomirabilota	Methylomirabilota
phylum	NCBI	candidate division NC10	Methylomirabilota
phylum	SILVA	Methylomirabilota	Methylomirabilota
order	GTDB	Methanophagales	Ca. Methanophagales
order	NCBI	Methanophagales	Ca. Methanophagales
order	NCBI	Ca. Methanophagales	Ca. Methanophagales
order	SILVA	ANME-1	Ca. Methanophagales
order	NCBI	Methanosarcinales	Methanosarcinales
order	SILVA	Methanosarcinales	Methanosarcinales
order	SILVA	Methanosarciniales	Methanosarcinales
order	GTDB	Methylacidiphilales	Methylacidiphilales
order	NCBI	Methylacidiphilales	Methylacidiphilales
order	SILVA	Methylacidiphilales	Methylacidiphilales
order	all	Methylococcales	Methylococcales
order	GTDB	Methylomirabilales	Methylomirabilales
order	NCBI	Methylomirabilales	Methylomirabilales
order	SILVA	Methylomirabilales	Methylomirabilales
order	GTDB	Hyphomicrobiales	Rhizobiales/Hyphomicrobiales
order	NCBI	Hyphomicrobiales	Rhizobiales/Hyphomicrobiales
order	SILVA	Hyphomicrobiales	Rhizobiales/Hyphomicrobiales
order	all	Rhizobiales	Rhizobiales/Hyphomicrobiales
family	all	Beijerinckiaceae	Beijerinckiaceae
family	all	Methanocomedenaceae	Methanocomedenaceae
family	all	Methanogasteraceae	Methanogasteraceae
family	NCBI	Candidatus Methanoperedenaceae	Methanoperedenaceae
family	all	Methanoperedenaceae	Methanoperedenaceae
family	all	Methanophagaceae	Methanophagaceae
family	all	Methanosarcinaceae	Methanosarcinaceae
family	all	Methylacidiphilaceae	Methylacidiphilaceae
family	GTDB	Methylococcaceae	Methylococcaceae/Methylomonadaceae
family	GTDB	Methylomonadaceae	Methylococcaceae/Methylomonadaceae
family	NCBI	Methylococcaceae	Methylococcaceae/Methylomonadaceae
family	NCBI	Methylomonadaceae	Methylococcaceae/Methylomonadaceae
family	SILVA	Methylococcaceae	Methylococcaceae/Methylomonadaceae
family	SILVA	Methylomonadaceae	Methylococcaceae/Methylomonadaceae
family	all	Methylocystaceae	Methylocystaceae
family	all	Methylomirabilaceae	Methylomirabilaceae
family	all	Methylothermaceae	Methylothermaceae
genus	GTDB	ANME-2d	Ca. Methanoperedens
genus	NCBI	Candidatus Methanoperedens	Ca. Methanoperedens
genus	NCBI	Methanoperedens	Ca. Methanoperedens
genus	SILVA	Candidatus Methanoperedens	Ca. Methanoperedens
genus	SILVA	ANME-2d	Ca. Methanoperedens
genus	GTDB	Methylomirabilis	Ca. Methylomirabilis
genus	NCBI	Candidatus Methylomirabilis	Ca. Methylomirabilis
genus	SILVA	Candidatus Methylomirabilis	Ca. Methylomirabilis
genus	SILVA	Methylomirabilis	Ca. Methylomirabilis
genus	NCBI	Methanoalium	Methanoalium
genus	NCBI	Methanocomedens	Methanocomedens
genus	SILVA	ANME-2a-2b	Methanocomedens/Methanomarinus
genus	NCBI	Methanogaster	Methanogaster
genus	SILVA	ANME-2c	Methanogaster
genus	NCBI	Methanomarinus	Methanomarinus
genus	NCBI	Methanophaga	Methanophaga
genus	SILVA	ANME-1	Methanophaga
genus	SILVA	ANME-1a	Methanophaga
genus	SILVA	ANME-1b	Methanophaga
genus	NCBI	Methanovorans	Methanovorans
genus	SILVA	ANME-3	Methanovorans
genus	all	Methylacidimicrobium	Methylacidimicrobium
genus	all	Methylacidiphilum	Methylacidiphilum
genus	NCBI	Methylicorpusculum	Methylicorpusculum
genus	all	Methylobacter	Methylobacter
genus	all	Methylocaldum	Methylocaldum
genus	all	Methylocapsa	Methylocapsa
genus	all	Methylocella	Methylocella
genus	all	Methylococcus	Methylococcus
genus	all	Methylocystis	Methylocystis
genus	all	Methyloferula	Methyloferula
genus	all	Methylogaea	Methylogaea
genus	all	Methyloglobulus	Methyloglobulus
genus	all	Methyloholbius	Methyloholbius
genus	all	Methylomagnum	Methylomagnum
genus	all	Methylomarinovum	Methylomarinovum
genus	all	Methylomarinum	Methylomarinum
genus	all	Methylomicrobium	Methylomicrobium
genus	all	Methylomonas	Methylomonas
genus	all	Methyloparacoccus	Methyloparacoccus
genus	all	Methyloprofundus	Methyloprofundus
genus	all	Methylosarcina	Methylosarcina
genus	all	Methylosinus	Methylosinus
genus	all	Methylosoma	Methylosoma
genus	all	Methylosphaera	Methylosphaera
genus	all	Methyloterrigena	Methyloterrigena
genus	all	Methylothermus	Methylothermus
genus	GTDB	Methylotuvimicrobium	Methylotuvimicrobium
genus	NCBI	Methylotuvimicrobium	Methylotuvimicrobium
genus	all	Methylovulum	Methylovulum
