## Supplementary material for "When seeps give ANME-SRB the cold shoulder: putative role of denitrification mediated methane oxidation in an Antarctic Cold Seep": Table S5

Canonical genus	Corrected order	Corrected family
Ca. Methanoperedens	Methanosarcinales	Methanoperedenaceae
Ca. Methylomirabilis	Methylomirabilales	Methylomirabilaceae
Methanoalium	Ca. Methanophagales	Methanophagaceae
Methanocomedens	Methanosarcinales	Methanocomedenaceae
Methanocomedens/Methanomarinus	Methanosarcinales	Methanocomedenaceae
Methanogaster	Methanosarcinales	Methanogasteraceae
Methanomarinus	Methanosarcinales	Methanocomedenaceae
Methanophaga	Ca. Methanophagales	Methanophagaceae
Methanovorans	Methanosarcinales	Methanosarcinaceae
Methylacidimicrobium	Methylacidiphilales	Methylacidiphilaceae
Methylacidiphilum	Methylacidiphilales	Methylacidiphilaceae
Methylicorpusculum	Methylococcales	Methylococcaceae/Methylomonadaceae
Methylobacter	Methylococcales	Methylococcaceae/Methylomonadaceae
Methylocaldum	Methylococcales	Methylococcaceae/Methylomonadaceae
Methylocapsa	Rhizobiales/Hyphomicrobiales	Beijerinckiaceae
Methylocella	Rhizobiales/Hyphomicrobiales	Beijerinckiaceae
Methylococcus	Methylococcales	Methylococcaceae/Methylomonadaceae
Methylocystis	Rhizobiales/Hyphomicrobiales	Methylocystaceae
Methyloferula	Rhizobiales/Hyphomicrobiales	Beijerinckiaceae
Methylogaea	Methylococcales	Methylococcaceae/Methylomonadaceae
Methyloglobulus	Methylococcales	Methylococcaceae/Methylomonadaceae
Methylohalobius	Methylococcales	Methylothermaceae
Methyloholbius	Methylococcales	Methylococcaceae/Methylomonadaceae
Methylomagnum	Methylococcales	Methylococcaceae/Methylomonadaceae
Methylomarinovum	Methylococcales	Methylococcaceae/Methylomonadaceae
Methylomarinovum	Methylococcales	Methylothermaceae
Methylomarinum	Methylococcales	Methylococcaceae/Methylomonadaceae
Methylomicrobium	Methylococcales	Methylococcaceae/Methylomonadaceae
Methylomonas	Methylococcales	Methylococcaceae/Methylomonadaceae
Methyloparacoccus	Methylococcales	Methylococcaceae/Methylomonadaceae
Methyloprofundus	Methylococcales	Methylococcaceae/Methylomonadaceae
Methylosarcina	Methylococcales	Methylococcaceae/Methylomonadaceae
Methylosinus	Rhizobiales/Hyphomicrobiales	Methylocystaceae
Methylosoma	Methylococcales	Methylococcaceae/Methylomonadaceae
Methylosphaera	Methylococcales	Methylococcaceae/Methylomonadaceae
Methyloterrigena	Methylococcales	Methylococcaceae/Methylomonadaceae
Methylothermus	Methylococcales	Methylothermaceae
Methylotuvimicrobium	Methylococcales	Methylococcaceae/Methylomonadaceae
Methylovulum	Methylococcales	Methylococcaceae/Methylomonadaceae
