## Supplementary material for "When seeps give ANME-SRB the cold shoulder: putative role of denitrification mediated methane oxidation in an Antarctic Cold Seep": Table S6

method	taxon	total_reads	mean_reads	max_reads	n_samples_present	mean_rel_abund	max_rel_abund
16S	Methyloprofundus	4758	139.9	630	33	0.1368	0.6063
Metagenomics	Methylomonas	915669	26931.4	46518	34	0.1759	0.2065
Metagenomics	Methylobacter	772663	22725.4	39516	34	0.1478	0.1731
Metagenomics	Methylococcus	262110	7709.1	12648	34	0.0514	0.0673
Metagenomics	Methyloprofundus	254634	7489.2	18438	34	0.0488	0.0833
Metagenomics	Methylocaldum	253291	7449.7	12281	34	0.0492	0.06
Metagenomics	Methylomarinum	164942	4851.2	8567	34	0.0317	0.0391
Metagenomics	Methylomicrobium	152413	4482.7	7663	34	0.0294	0.0352
Metagenomics	Methylovulum	134652	3960.4	6959	34	0.0258	0.0294
Metagenomics	Methylohalobius	133421	3924.1	6487	34	0.026	0.0333
Metagenomics	Methylocystis	124940	3674.7	5598	34	0.0246	0.0316
Metagenomics	Methylomagnum	113373	3334.5	5432	34	0.0221	0.0284
Metagenomics	Ca. Methanoperedens	106207	3123.7	8521	34	0.0217	0.0743
Metagenomics	Methylogaea	96106	2826.6	4777	34	0.0186	0.0233
Metagenomics	Methyloglobulus	95182	2799.5	5149	34	0.018	0.0238
Metagenomics	Ca. Methylomirabilis	82992	2440.9	5242	34	0.017	0.0364
Metagenomics	Methylosarcina	69626	2047.8	3402	34	0.0135	0.0167
Metagenomics	Methylocapsa	63715	1874	3059	34	0.0126	0.0174
Metagenomics	Methylosinus	53449	1572	2434	34	0.0106	0.0145
Metagenomics	Methylacidiphilum	48739	1433.5	2559	34	0.0098	0.0171
Metagenomics	Methylacidimicrobium	40917	1203.4	2044	34	0.0083	0.0135
Metagenomics	Methylocella	26648	783.8	1301	34	0.0053	0.0073
Metagenomics	Methyloferula	10615	312.2	528	34	0.0021	0.0027
